# An equine Endothelin 3 cis-regulatory variant links blood pressure modulation to elite racing performance

**DOI:** 10.1101/2022.11.04.515141

**Authors:** Kim Fegraeus, Maria K Rosengren, Rakan Naboulsi, Ludovic Orlando, Magnus Åbrink, Annika Thorsell, Ahmad Jouni, Brandon D Velie, Amanda Raine, Beate Egner, C Mikael Mattsson, Göran Andersson, Jennifer R.S Meadows, Gabriella Lindgren

## Abstract

A previous selective sweep analysis of horse racing performance revealed a 19.6 kb candidate region approximately 50 kb downstream of the Endothelin 3 (*EDN3*) gene. EDN3 and other endothelin family members are associated with blood pressure regulation in humans and other species, but similar association studies in horses are lacking. We hypothesized that the sweep region includes a regulatory element acting on *EDN3* transcription, ultimately affecting blood pressure regulation and athletic performance in horses. Selective sweep fine- mapping identified a 5.5 kb haplotype of 14 SNPs shared within Coldblooded trotters (CBT) and Standardbreds (SB). Most SNPs overlapped potential transcription factor binding sites, and haplotype analysis showed significant association with all tested performance traits in CBTs and earnings in SBs. From those, two haplotypes were defined: an elite performing haplotype (EPH) and a sub-elite performing haplotype (SPH). While the majority of SNPs in the haplotype were part of the standing variation already found in pre-domestication horses, there has been an increase in the frequencies of the alternative alleles during the whole history of horse domestication. Horses homozygous for EPH had significantly higher plasma levels of EDN3, lower levels of EDN1, and lower exercise-related blood pressure compared to SPH homozygous horses. Additionally, a global proteomic analysis of plasma from EPH or SPH homozygous horses revealed higher levels of proteins involved in pathways related to immune response and complement activation in the SPH horses. This is the first study to demonstrate an association between the *EDN3* gene, blood pressure regulation, and athletic performance in horses. The results advance our understanding of the molecular genetics of athletic performance, exercise-related blood pressure regulation, and biological processes activated by intense exercise.

**Author summary:** The horse is one of the most common species used for studying athletic performance. For centuries, horses have been used by humans for transportation, agriculture and entertainment and this has resulted in selection for various traits related to athletic performance. A previous study discovered that a genetic region close to the *Endothelin3* gene was associated with harness racing performance. Endothelin3 is known to be involved in blood pressure regulation and therefore we hypothesized that this region influences blood pressure and racing performance in horses. In this study we have used additional horses and fine-mapped the candidate region and we also measured blood pressure in Coldblooded trotters during exercise. Horses with two copies of the elite-performing haplotype had higher levels of Endothelin3 in plasma, lower blood pressure and better racing performance results, compared to horses with two copies of the sub-elite performing haplotype. We also discovered that horses with the sub-elite performing haplotype had higher levels of proteins related to the immune system in plasma. This study is the first to link Endothelin3 to blood pressure regulation and performance in horses. It broadens the understanding of the biological mechanisms behind blood pressure regulation as well as inflammation and coagulation system in relation to racing performance.
