## Supplementary Table 1 for "An equine Endothelin 3 cis-regulatory variant links blood pressure modulation to elite racing performance"

### Sheet: Blad1
Supplementary Table S1, Performance analysis results for the five significant SNPs in 661 Coldblooded trotters
SNP g,46717451 T>G
Genotype	TT (n=78)		TG (n=303)		GG (n=275)		P2
Performance trait1	Mean	Median	Mean	Median	Mean	Median	TT/TG	TT/GG	TG/GG
No, of starts	29.4	20.5	40.4	28	42.5	32	0.005	0.004	0.99
No, of wins	2.7	1	4.8	2	5.3	2	0.07	0.31	0.47
No, of placings (1-3)	8.9	5	13.3	9	13.4	8	0.03	0.67	0.02
Earnings (SEK)	130.993	50.236	263.306	105.948	313.898	50.236	0.01	0.35	0.08
Earnings per start (SEK)	3.116	2.618	6.239	3.619	4.809	2.775	0.003	0.1	0.14
Best km time (sec)3	91.5	91.4	89.2	88.8	89.6	89.5	0.003	0.12	0.11
1Log transformed values (log10 +1) were used for wins and placings, Earnings and earnings per start were transformed applying ln(earnings + 1000), Square root transformations were used for number of starts
2A linear model was performed in R, Sex, age, birth country, number of starts and DMRT3 genotype were included as fixed effects (when significant), Least square means and Tukey were used as post hoc tests, Significant results (P ≤ 0,05) in bold
3Only races where the horse did not gallop were included
SNP g,46717860 C>T
Genotype	CC (n=61)		CT (n=310)		TT (n=245)		P2
Performance trait1	Mean	Median	Mean	Median	Mean	Median	CC/CT	CC/TT	CT/TT
No, of starts	29.6	21	40.2	27	42.3	31	0.02	0.02	1
No, of wins	2.7	1	5.5	2	4.6	2	0.15	0.32	0.78
No, of placings (1-3)	8.7	4	13.8	9	12.8	8	0.08	0.69	0.08
Earnings (SEK)	132.232	51.772	322.81	105.075	247.628	91.986	0.07	0.36	0.39
Earnings per start (SEK)	3.096	2.265	6.341	3.573	4.687	2.805	0.01	0.14	0.29
Best km time (sec)3	91.7	91.5	89.2	88.9	89.6	89.5	0.009	0.1	0.34
1Log transformed values (log10 +1) were used for wins and placings, Earnings and earnings per start were transformed applying ln(earnings + 1000), Square root transformations were used for number of starts
2A linear model was performed in R, Sex, age, birth country, number of starts and DMRT3 genotype were included as fixed effects (when significant), Least square means and Tukey were used as post hoc tests, Significant results (P ≤ 0,05) in bold
3Only races where the horse did not gallop were included
SNP g,46717955 G>A
Genotype	GG (n=78)		GA (n=301)		AA (n=258)		P2
Performance trait1	Mean	Median	Mean	Median	Mean	Median	GG/GA	GG/AA	GA/AA
No, of starts	29.4	20.5	40.1	27	42.6	31	0.006	0.003	0.92
No, of wins	2.7	1	4.8	2	5.4	2	0.07	0.27	0.62
No, of placings (1-3)	8.9	5	13.1	9	13.5	8	0.03	0.64	0.03
Earnings (SEK)	130.993	50.236	261.863	105.15	323.826	85.581	0.02	0.25	0.2
Earnings per start (SEK)	3.116	2.618	6.222	3.591	4.919	2.792	0.003	0.08	0.21
Best km time (sec)3	91.5	91.4	89.3	88.9	89.6	89.5	0.003	0.09	0.21
1Log transformed values (log10 +1) were used for wins and placings, Earnings and earnings per start were transformed applying ln(earnings + 1000), Square root transformations were used for number of starts
2A linear model was performed in R, Sex, age, birth country, number of starts and DMRT3 genotype were included as fixed effects (when significant), Least square means and Tukey were used as post hoc tests, Significant results (P ≤ 0,05) in bold
3Only races where the horse did not gallop were included
SNP g,46718895 G>A
Genotype	GG (n=77)		GA (n=305)		AA (n=276)		P2
Performance trait1	Mean	Median	Mean	Median	Mean	Median	GG/GA	GG/AA	GA/AA
No, of starts	28.5	20	40.6	28	42.6	32	0.003	0.003	0.99
No, of wins	2.5	1	4.8	2	5.3	2	0.06	0.26	0.55
No, of placings (1-3)	8.5	4.5	13.3	9	13.4	8	0.03	0.69	0.02
Earnings (SEK)	120.358	48.7	265.062	105.967	314.62	87.827	0.02	0.28	0.16
Earnings per start (SEK)	3.024	2.58	6.237	3.619	4.824	2.775	0.002	0.08	0.15
Best km time (sec)3	91.6	91.5	89.2	88.8	89.6	89.5	0.003	0.14	0.1
1Log transformed values (log10 +1) were used for wins and placings, Earnings and earnings per start were transformed applying ln(earnings + 1000), Square root transformations were used for number of starts
2A linear model was performed in R, Sex, age, birth country, number of starts and DMRT3 genotype were included as fixed effects (when significant), Least square means and Tukey were used as post hoc tests, Significant results (P ≤ 0,05) in bold
3Only races where the horse did not gallop were included
SNP g,46718964 G>A
Genotype	GG (n=77)		GA (n=305)		AA (n=275)		P2
Performance trait1	Mean	Median	Mean	Median	Mean	Median	GG/GA	GG/AA	GA/AA
No, of starts	28.5	20	41.1	28	41.6	31	0.003	0.004	0.98
No, of wins	3.9	1	4.7	2.5	4.7	2	0.06	0.33	0.37
No, of placings (1-3)	8.5	4.5	14	9	12.5	8	0.03	0.69	0.02
Earnings (SEK)	120.358	48.7	334.493	105.967	233.196	84.843	0.02	0.36	0.08
Earnings per start (SEK)	3.024	2.58	6.545	3.638	4.431	2.708	0.002	0.14	0.04
Best km time (sec)3	91.6	91.5	89.2	88.8	89.7	89.5	0.003	0.15	0.08
1Log transformed values (log10 +1) were used for wins and placings, Earnings and earnings per start were transformed applying ln(earnings + 1000), Square root transformations were used for number of starts
2A linear model was performed in R, Sex, age, birth country, number of starts and DMRT3 genotype were included as fixed effects (when significant), Least square means and Tukey were used as post hoc tests, Significant results (P ≤ 0,05) in bold
3Only races where the horse did not gallop were included
