## Supplementary Table 3 for "An equine Endothelin 3 cis-regulatory variant links blood pressure modulation to elite racing performance"

### Sheet: Sheet1
Supplementary Table S3. Performance results for the deletion in 479 Coldblooded trotters
Genotype	WTWT (n=284)		WTDEL (n=178)		DELDEL (n=35)			P-values2
Performance Trait1	Mean	Median	Mean	Median	Mean	Median	WTWT vs WTDEL	WTWT vs DELDEL	WTDEL vs DELDEL
No. of Starts	38.0	25.0	36.0	26.0	48.7	38.0	0.99	0.92	0.93
No. of Wins	4.2	2.0	5.4	3.0	12.3	4.0	0.47	0.72	0.99
No. of Placings (1-3)	12.0	7.0	13.0	8.0	21.4	10.0	0.99	0.96	0.98
Earnings3 (NOK)	283164	104024	431268	135202	1140435	148660	0.93	0.84	0.93
Earnings per start3 (NOK)	5828	3651	11724	4301	13154	4690	0.87	0.97	0.99
Best km time (seq)4	89.6	89.3	88.6	88.6	87.7	88.1	0.22	0.95	0.81
No of Gallops	13.3	10.0	13.2	11.0	14.9	12.0	0.05	0.46	0.99
Disqualifications	4.2	3.0	4.4	3.0	4.5	3.0	0.14	0.88	0.85
1) Transformed values were used for the analysis: log10 +1 in all performance traits except for Best km time. Sqrt(x) were used for Gallops and Starts
2) A linear model was performed in R. Sex, Age, Birth Country, No. Starts and DMRT3 genotype were used as fixed effects. Last square means and Tukey were used as post Hoc tests. Significant results (P≤0.05) in bold
3) NOK=Norwegian Kronor
4) Only races where the horse did not gallop were included
